# A platform for robust quantitative functional genomics reveals temporal fitness landscapes in African trypanosomes

**DOI:** 10.64898/2026.06.27.734978

**Authors:** Simon D’Archivio, Lorenzo Brusini, Sandra Trindade, Luisa M Figueiredo, Catarina Gadelha, Bill Wickstead

**Author notes:** these authors contributed equally to this work (Simon D’Archivio, Lorenzo Brusini).

## Abstract

Genome-scale phenotypic screening is transforming our understanding of host-pathogen interactions, but accurate quantitation of mutant fitness and generation of libraries in strains that capture complex disease characteristics remains challenging. Here we introduce Direct RNAi Fragment Sequencing (DRiF-Seq), a sequencing-optimized high-throughput RNA-interference platform that enables robust, clone-resolved quantification of fitness effects in African trypanosomes. Combined with an a posteriori noise estimation approach, DRiF-Seq provides reproducible estimates of fitness magnitude, timing, and statistical confidence for individual mutants and genes. Application to pleomorphic bloodstream-form *Trypanosoma brucei* enables the first genome-scale quantitative profiling in a mammalian infection model, creating a framework for investigating parasite biology at scale in host. DRiF-Seq demonstrates that over half of core genes have a fitness cost when targetted by RNAi, accurately resolves fitness landscapes within molecular complexes, identifies characteristic temporal signatures of gene disruption, and detects biologically meaningful differences between closely related parasite strains that predict differential drug sensitivity. Comparative analyses with genome-wide datasets from *Toxoplasma* and *Plasmodium* further demonstrate conserved and lineage-specific determinants of parasite fitness across eukaryotes. Together, DRiF-Seq provides a sensitive and transferable framework for quantitative functional genomics, a community resource for understanding parasite biology and a system for exploitation of high-complexity mutant screens in host.
