## Supplemental Data File 11 for "A platform for robust quantitative functional genomics reveals temporal fitness landscapes in African trypanosomes"

### Sheet: Sheet1
ID	Name	Sequence
285	Fragment cloning adapter1-F (vectorette)	AGGTAGTCTCCCTTCTCGAATCGTAACCGTTCGGCCAGTGAGGCCT
288	Fragment cloning adapter1-R (vectorette)	AGGCCTCACTGGCCTGCAGCCAAGGTATGGAGAAGGGAGAG
2fp	Fragment cloning adapter2-F	TTACACGACCACGTGATGACTCCCTGCAGG
2fq	Fragment cloning adapter2-R	CCTGCAGGGAGTCATCACGTGGTCGT
28s	Fragment cloning amplicon-F	CTTCTCGAATCGTAACCGTTC
2fr	Fragment cloning amplicon-R	ACGACCACGTGATGACTCC
2fw	DRiF-Seq Amplicon1-F	CCGGCCGCTCTAGAACTA
137	DRiF-Seq Amplicon1-R	CCTCGAGGTCGACGGTAT
2fk	DRiF-Seq Amplicon2-F	AATGATACGGCGACCACCGAGATCTACAC CGCTCTAGAACTAGTGGAtccATGCAG
2c2	DRiF-Seq Amplicon2-R1	CAAGCAGAAGACGGCATACGAGAT ACATCG CGGTATCGATAAGCTTGGCCTGTGA
2c3	DRiF-Seq Amplicon2-R2	CAAGCAGAAGACGGCATACGAGAT CACTGT CGGTATCGATAAGCTTGGCCTGTGA
2c4	DRiF-Seq Amplicon2-R3	CAAGCAGAAGACGGCATACGAGAT ATTGGC CGGTATCGATAAGCTTGGCCTGTGA
2c5	DRiF-Seq Amplicon2-R4	CAAGCAGAAGACGGCATACGAGAT GATCTG CGGTATCGATAAGCTTGGCCTGTGA
2c6	DRiF-Seq Amplicon2-R5	CAAGCAGAAGACGGCATACGAGAT TACAAG CGGTATCGATAAGCTTGGCCTGTGA
2c7	DRiF-Seq Amplicon2-R6	CAAGCAGAAGACGGCATACGAGAT TGACAT CGGTATCGATAAGCTTGGCCTGTGA
2c8	DRiF-Seq Amplicon2-R7	CAAGCAGAAGACGGCATACGAGAT TTTCAC CGGTATCGATAAGCTTGGCCTGTGA
2gy	DRiF-Seq Amplicon2-R8	CAAGCAGAAGACGGCATACGAGAT CGTGAT CGGTATCGATAAGCTTGGCCTGTGA
2gz	DRiF-Seq Amplicon2-R9	CAAGCAGAAGACGGCATACGAGAT GCCTAA CGGTATCGATAAGCTTGGCCTGTGA
2h0	DRiF-Seq Amplicon2-R10	CAAGCAGAAGACGGCATACGAGAT TGGTCA CGGTATCGATAAGCTTGGCCTGTGA
2h1	DRiF-Seq Amplicon2-R11	CAAGCAGAAGACGGCATACGAGAT TCAAGT CGGTATCGATAAGCTTGGCCTGTGA
2h2	DRiF-Seq Amplicon2-R12	CAAGCAGAAGACGGCATACGAGAT CTGATC CGGTATCGATAAGCTTGGCCTGTGA
2h3	DRiF-Seq Amplicon2-R13	CAAGCAGAAGACGGCATACGAGAT AAGCTA CGGTATCGATAAGCTTGGCCTGTGA
2h4	DRiF-Seq Amplicon2-R14	CAAGCAGAAGACGGCATACGAGAT GTAGCC CGGTATCGATAAGCTTGGCCTGTGA
2h5	DRiF-Seq Amplicon2-R15	CAAGCAGAAGACGGCATACGAGAT TTGACT CGGTATCGATAAGCTTGGCCTGTGA
2h6	DRiF-Seq Amplicon2-R16	CAAGCAGAAGACGGCATACGAGAT GGAACT CGGTATCGATAAGCTTGGCCTGTGA
32a	DRiF-Seq Read1 primer	ACAC CGCTCTAGAACTAGTGGATCCATGCAGG
2ca	DRiF-Seq Index primer	GCCTCACAGGCCAAGCTTATCGATACCG
2cb	DRiF-Seq Read2 primer	CGGTATCGATAAGCTTGGCCTGTGAGGC
